# Considerations for clinical curation, classification and reporting of low-penetrance and low effect size variants associated with disease risk

**DOI:** 10.1101/556316

**Authors:** Ozlem Senol-Cosar, Ryan J. Schmidt, Emily Qian, Derick Hoskinson, Heather Mason-Suares, Birgit Funke, Matthew S. Lebo

**Author notes:** these authors contributed equally (Ozlem Senol-Cosar, Ryan J. Schmidt).

## Abstract

**Purpose:** Clinically relevant variants exhibit a wide range of penetrance. Medical practice has traditionally focused on highly penetrant variants with large effect sizes and, consequently, classification and clinical reporting frameworks are tailored to that variant type. At the other end of the penetrance spectrum, where variants are often referred to as “risk alleles”, traditional frameworks are no longer appropriate. This has led to inconsistency in how such variants are interpreted and classified. Here, we describe a conceptual framework to begin addressing this gap.

**Methods:** We used a set of risk alleles to define data elements that can characterize the validity of reported disease associations. We assigned weight to these data elements and established classification categories expressing confidence levels. This framework was then expanded to develop criteria for inclusion of risk alleles on clinical reports.

**Results:** Foundational data elements include cohort size, quality of phenotyping, statistical significance, and replication of results. Criteria for determining inclusion of risk alleles on clinical reports include presence of clinical management guidelines, effect size, severity of the associated phenotype, and effectiveness of intervention.

**Conclusions:** This framework represents an approach for classifying risk alleles and can serve as a foundation to catalyze community efforts for refinement.
