## Supplementary Table 1 for "Considerations for clinical curation, classification and reporting of low-penetrance and low effect size variants associated with disease risk"

### Sheet: Supplementary Table 1
VARIANT								CLASSIFICATION							REPORTABILITY				SUMMARY	REFERENCE
Gene (Transcript)	Disease area	cDNA	Animo acid	Zygosity	Genomic Location (GRCh37)	ClinVar ID	dbSNP	Sample size (min-max)	Correction	Statistical significance (p value)	Odds Ratio (range)	Replication	Strong functional data	Category	Clinical Management Guideline	Effectiveness of Intervention (From ClinGen Actionability curations)	Severity of disease	Prevalence/Incidence
APC (NM_000038.4)	Colorectal cancer	c.3920T>A	p.Ile1307Lys	Heterozygous	g.112175211T>A (chr5)	822	rs1801155	Case: 1611-1342 Control: 1963-13013	N/A	<0.01	1.51-2.17	Yes (Meta-analysis, case-control studies)	Yes	Established risk allele	https://www.nccn.org/professionals/physician_gls/pdf/genetics_screening.pdf	Severity: Possible death or Major Morbidity Likelihood: >40% Chance Intervention Effectiveness: Highly Effective Nature of Intervention: Greater Risk https://actionability.clinicalgenome.org/ac-adult/ui/stg2SummaryRpt?doc=AC048	Mortality rate: 3.9-4.9 per 100,000 among individuals aged 20 to 54 (Siegel 2017, PMID: 28787497).	39.4 per 100,000 men and women per year https://seer.cancer.gov/statfacts/html/colorect.html	APC c.3920T>A (p.Ile1307Lys, also known as I1307K) has been associated with colorectal cancer. This variant has been observed in multiple ethnic backgrounds with highest frequencies in individuals of Ashkenazi Jewish ancestry (3.6% Genome Aggregation Database (gnomAD); rs1801155) and is present in ClinVar (ID: 822). Several large studies and meta-analyses have reported odds ratios 1.51-2.53 for d…	Boursi 2013, Liang 2013, Leshno 2016, Laken 1997, Gryfe 1998
APOE (NM_000041.2)	Alzheimer's disease	c.388T>C	p.Cys130Arg	Homozygous (E4; E4)	g.45411941T>C (chr19)	17864	rs429358	Case: 1900-5107 Control: 3928-6262	N/A	<0.01	5.7-12.5	Yes (Meta-analysis)	Yes	Established risk allele	N/A	N/A	Survival: 8-10 years. Death results from pneumonia, malnutrition, or general body wasting (inanition). https://ghr.nlm.nih.gov/condition/alzheimer-disease#	4.5 million individuals over the age of 65, 0.7 million people age 65 to 74 years, 2.3 million age 75 to 84, and 1.8 million 85 years and older in United States (Hebert 2013, PMID: 23390181)	APOE c.388T>C (p.Cys130Arg; commonly known as e4 allele) has been associated with increased risk for Alzheimer’s disease. This variant has been observed in multiple ethnic backgrounds with highest frequencies in individuals of African ancestry (8.8-21.8%, Genome Aggregation Database (gnomAD); rs429358) and is present in ClinVar (ID: 17864). Several large studies and meta-analyses have reported od…	Farrer 1997; Youmans 2012; Liu 2014; Buttini 2000
		c.388T>C	p.Cys130Arg	Heterozygous (E3; E4)					N/A	<0.03	2.31-3.66	Yes (Meta-analysis)	Yes	Established risk allele					APOE c.388T>C (p.Cys130Arg; commonly known as e4 allele) has been associated with increased risk for Alzheimer’s disease. This variant has been observed in multiple ethnic backgrounds with highest frequencies in individuals of African ancestry (8.8-21.8%, Genome Aggregation Database (gnomAD); rs429358) and is present in ClinVar (ID: 17864). Several large studies and meta-analyses have reported od…	Farrer 1997; Reitz 2013; Youmans 2012; Liu 2014
		c.[526C>T]; [388T>C]	p.[Arg176Cys]; [Cys130Arg]	Compound heterozygous (E2; E4)	g.[45412079C>T]; [45411941T>C] (chr19)	17848	rs7412; rs429358		N/A	<0.05	1.2	Yes (Meta-analysis)	Yes	Uncertain risk allele					APOE c.[526C>T];[388T>C] (p.[Cys130Arg];[Arg176Cys]; commonly known as e2,e4 allele) has been associated with increased risk for Alzheimer’s disease. p.Arg176Cys and p.Cys130Arg variants have been identified in 10.80% and 14.25% of total chromosomes by the Genome Aggregation Database (gnomAD, http://gnomad.broadinstitute.org; dbSNP rs7412, rs429358) respectively. A meta-analysis has reported an o…	Farrer 1997; Sullivan 1998; Youmans 2012, Liu 2014, Buttini 2000
APOL1 (NM_003661.3)	Chronic kidney disease	c.[1164_1169del]; [1024A>G;1152T>G]	p.[Asn388_Tyr389del]; [Ser342Gly; Ile384Met]	Compound heterozygous (G2; G1)	g. [36662042 _36662051del]; [36661906A>G; 36662034T>G] (chr 2)	N/A	N/A	Case: 26-82 Control: 113-186	N/A	<0.00001	7.7-44.9	Yes (Case control studies)	Yes	Established risk allele	N/A	End stage renal disease / Blood pressure control Severity: Possible death or Major Morbidity Likelihood: >40% Chance Intervention Effectiveness: Minimally Effective Nature of Intervention: Low Risk https://actionability.clinicalgenome.org/ac-adult/ui/stg2SummaryRpt?doc=AC037	Mortality rate: 117.9 per 1,000 individuals with CKD https://www.niddk.nih.gov/health-information/health-statistics/kidney-disease	30 million people or 15% of adult individuals in the United States https://www.cdc.gov/diabetes/pubs/pdf/kidney_factsheet.pdf	APOL1 c.1164_1169del; c.[1024A>G;1152T>G] (p.[Ser342Gly;Ile384Met];[p.Asn388_Tyr389del], traditionally referred to as G1/G2) has been associated with increased risk for multiple renal diseases in African Americans, particularly focal segmental glomerulosclerosis (FSGS), as well as an increased risk for end-stage kidney disease (ESKD). Both variants are common in individuals of African ancestry (G…	Sumaili 2018, Kopp 2011
		c.1164_1169del	p.Asn388_Tyr389del	Homozygous (G2; G2)	g.36662042 _36662051del (chr22)	6081	rs71785313	Case:13-125 Control: 94-286	N/A	<0.007	3.92-25.1	Yes (Case control studies)	Yes	Established risk allele					APOL1 c.[1164_1169del] (p.Asn388_Tyr389del, traditionally referred to as G1) has been associated with increased risk for multiple renal diseases in African Americans, particularly focal segmental glomerulosclerosis (FSGS), as well as an increased risk for end-stage kidney disease (ESKD). This variant is common in individuals of African ancestry (14%, Genome Aggregation Database (gnomAD); rs717853…	Ito 2014, Kopp 2011, Limou 2015
		c.[1024A>G; 1152T>G]	p.[Ser342Gly; Ile384Met]	Homozygous (G1; G1)	g.[36661906A>G; 36662034T>G] (chr 2)	6080	N/A	Case: 11-70 Control: 8-234	N/A	<0.00001	9.66-47.4	Yes (Case control studies)	Yes	Established risk allele					APOL1 c.[1024A>G;1152T>G] (p.[Ser342Gly;Ile384Met], traditionally referred to as G1) has been associated with increased risk for multiple renal diseases in African Americans, particularly focal segmental glomerulosclerosis (FSGS), as well as an increased risk for end-stage kidney disease (ESKD). This variant is common in individuals of African ancestry (23%, Genome Aggregation Database (gnomAD); …	Kopp 2011, Limou 2015
CHEK2 (NM_001005735.1)	CHEK2 cancer susceptibility	c.599T>C	p.Ile200Thr	Heterozygous	g.29121087A>G (chr22)	5591	rs17879961	Case: 468-26336 Control:468-44219	Yes	<0.005	1.48-1.58 (breast cancer) 1.61-1.67 (colorectal cancer) 2.0-2.8 (papillary thyroid carcinoma)	Yes (Meta-analysis, case-control studies)	Yes	Established risk allele	N/A	Breast cancer (CHEK2) / Surveillance Severity: Possible death or Major Morbidity Likelihood: 5-39% Chance Intervention Effectiveness: Moderately Effective Nature of Intervention: Low Risk https://actionability.clinicalgenome.org/ac-adult/ui/stg2SummaryRpt?doc=AC127	The 5-year relative survival rate for women changes between 22%-100% depending on the stage of the tumor. https://www.cancer.org/cancer/breast-cancer/understanding-a-breast-cancer-diagnosis/breast-cancer-survival-rates.html The 5-year relative survival rate for patients changes between 12%-92% depending on the stage of the tumor. https://www.cancer.org/cancer/colon-rectal-cancer/detection-diagnos…	Colorectal Cancer: 39.4 per 100,000 men and women per year (https://seer.cancer.gov/statfacts/html/colorect.html); Breast Cancer: 126.0 per 100,000 women per year (https://seer.cancer.gov/statfacts/html/breast.html) / Alternatively: 266,000 cases each year in the United states	CHEK2 c.599T>C (p.Ile200Thr, historically reported as p.Ile157Thr) has been associated with increased risk for various cancers. This variant has been observed in multiple ethnic backgrounds with highest frequencies in individuals of European Finnish ancestry (2.5%, Genome Aggregation Database (gnomAD); rs17879961) and is present in ClinVar (ID: 5591). Several meta-analyses and case-control studie…	Liu 2012a; Han 2013; Liu 2012b; Siolek 2015; Wójcicka 2014; Falck 2001a; Falck 2001b; Kilpivaara 2004; Li 2002; Roeb 2012
CTRC (NM_007272.2)	Pancreatitis	c.760C>T	p.Arg254Trp	Heterozygous	g.15772212C>T (chr1)	8178	rs121909293	Case: 901-1739 Control: 2804-3686	N/A	<0.0005	3.3-3.6	Yes (Case control studies)	Yes	Likely risk allele	N/A	N/A	Case fatality rate is about 5% (Crockett, 2018, PMID: 29409760)	Approximately 45 per 100,000 individuals in the Unites States (Yadav 2011, PMID: 21946280)	CTRC c.760C>T (p.Arg254Trp) has been associated with increased risk for pancreatitis. This variant has been observed in multiple ethnic backgrounds with highest frequencies in individuals of European Finnish ancestry (2.4%, Genome Aggregation Database (gnomAD); rs121909293) and is present in ClinVar (ID: 8178). Case-control studies have reported odds ratios between 3.3-3.6 for developing pancreat…	Rosendahl 2007; Beer 2012
F2 (NM_000506.3)	Venous thromboembolism	c.*97G>A (c.20210G>A)	N/A	Heterozygous	g.46761055G>A (chr 11)	13310	rs1799963	Case:868-21605 Control:3981-27947	N/A	<0.05	3.18-5.18	Yes (Meta-analysis, case-control studies)	Yes	Established risk allele	N/A	VTE / Pharmacological prophylaxis for men and non-pregnant women Severity: Possible death or Major Morbidity Likelihood: 5-39% Chance Intervention Effectiveness: Ineffective/No Intervention Nature of Intervention: Moderate Risk VTE / Pharmacological prophylaxis for pregnant women Severity: Possible death or Major Morbidity Likelihood: 5-39% Chance Intervention Effectiveness: Moderately Effective …	10-30% mortality rate in month after diagnosis (https://www.cdc.gov/ncbddd/dvt/data.html; Beckman 2010, PMID: 20331949)	Annual rate for VTE is 48–66 per 100,000 in the general population (Evaluation of Genomic Applications in Practice and Prevention (EGAPP) Working Group Recommendations, PMID: 21150787)	F2 c.*97G>A (also known as c.20210G>A or G20210A) has been associated with increased risk for venous thromboembolism. This variant has been observed in multiple ethnic backgrounds with highest frequencies in individuals of Latino ancestry (1.8%, Genome Aggregation Database (gnomAD); rs121909293) and is present in ClinVar (ID: 13310). At least two large meta analyses has reported an odds ratio of …	Gohil 2009; Gonzalez 2016; Gehring 2001; Danckwardt 2004
F5 (NM_000130.4)	Venous thromboembolism	c.1601G>A	p.Arg534Gln	Homozygous	g.169519049T>C (chr 1) (RefSeq Error)!!!	642	rs6025	Case: 719-22225 Control: 8534-63722	N/A	<0.05	7-11.5	Yes (Meta-analysis, case-control studies)	Yes	Established risk allele	ACOG Practice Bulletin No. 197: Inherited Thrombophilias in Pregnancy (PMID: 29939939)				F5 c.1601G>A (p.Arg534Gln; commonly known as Factor V Leiden, historically reported as p.Arg506Gln) has been associated with increased risk for venous thromboembolism (VTE). This variant has been observed in multiple ethnic backgrounds with highest frequencies in individuals of European ancestry (2.96%, Genome Aggregation Database (gnomAD); rs6025) and is present in ClinVar (ID: 642). Several met…	Gohil 2009; Sode 2013; Simone 2013; Juul 2004; Dirven 2010; Cui 2000; Banno 2015; Koncz 2012
				Heterozygous					N/A	0.0001	2.2-4.93	Yes (Meta-analysis, case-control studies)	Yes	Established risk allele
F2, F5 (NM_000506.3; NM_000130.4)	Venous thromboembolism	c.[F2: *97G>A]; [F5: 1601G>A]	p.[F2: N/A]; [F5: Arg534Gln]	Double heterozygous	g.[Chr11: 46761055G>A]; [Chr1: 169519049T>C]	N/A	N/A	Case: 11239 Control:21521	Yes	<0.05	3.43	Yes (Meta-analysis)	Yes	Established risk allele	N/A				Double heterozygous F5 c.1601G>A (p.Arg534Gln; commonly known as Factor V Leiden, historically reported as p.Arg506Gln) and F2 c.*97G>A (commonly known as prothrombin G20210A) has been associated with increased risk for venous thromboembolism (VTE). The F2 c.*97G>A variant has been observed in multiple ethnic backgrounds with highest frequencies in individuals of Latino ancestry (1.8%, Genome Agg…	Simone 2013, Gehring 2001, Danckwardt 2004; Dirven 2010, Cui 2000, Banno 2015, Koncz 2012
GBA (NM_001005741.2)	Parkinson's disease	c.1226A>G	p.Asn409Ser	Heterozygous	g.155205634T>C (chr1)	4290	rs76763715	Case: 1000-7555 Control: 391-7529	Yes	<0.001	3.08-3.96	Yes (Meta-analysis, case-control studies)	Yes	Established risk allele	N/A	N/A	Mortality rate: 8.8 per 100,000 males, 3.9 per 100,000 females (https://www.cdc.gov/mmwr/preview/mmwrhtml/mm6436a9.htm)	41 (40-49 years old), 107 (50-59 years old), 173 (55-64 years old), 428 (60-69 years old), 425 (65-74 years old), 1087 (70-79 years old), 1903 (older than 80) per 100,000 individuals in the general population worldwide (Pringsheim 2014, PMID:24976103)	GBA c.1226A>G (p.Asn409Ser historically reported as p.Asn370Ser) is a well-established pathogenic variant for autosomal recessive Gaucher disease type I. This variant has been observed in multiple ethnic backgrounds with highest frequencies in individuals of Ashkenazi Jewish ancestry (2.7%, Genome Aggregation Database (gnomAD); rs76763715) and is present in ClinVar (ID: 4290). Several studies hav…	Sidransky 2009; Pankratz 2012; Zhao 2016; Zhang 2018; Woodard 2014; Fernandez 2016
HFE (NM_000410.3)	Hereditary hemochromatosis	c.845G>A	p.Cys282Tyr	Homozygous	g.26093141G>A (chr6)	9	rs1800562	Case: 1146-6969 Control: 14199-41017	N/A	<0.05	3.9-48	Yes (Meta-analysis, case-control studies)	Yes	Established risk allele	EASL Clinical Practice Guidelines for HFE hemochromatosis (http://www.easl.eu/medias/cpg/issue3/English-report.pdf)	Clinically apparent disease / Phlebotomy OR Monitoring of ferritin levels Severity: Possible death or Major Morbidity Likelihood: 5-39% Chance Intervention Effectiveness: Highly Effective Nature of Intervention: Low Risk (https://actionability.clinicalgenome.org/ac-adult/ui/stg2SummaryRpt?doc=AC114)		1 in 300 non-Hispanic whites with hereditary hemochromatosis in the United States (https://www.cdc.gov/features/hereditary-hemochromatosis/index.html)	HFE c.845G>A (p.Cys282Tyr) has been associated with increased risk for hemochromatosis. This variant has been observed in multiple ethnic backgrounds with highest frequencies in individuals of European ancestry (5.7%, Genome Aggregation Database (gnomAD); rs1800562) and is present in ClinVar (ID: 9). A large meta-analysis has reported an odds ratio of 3.9 [95% CI 1.9-8.1] for developing liver dis…	Ellervik 2007, Ali-Rahmani 2011, Boucherma 2012
				Heterozygous				Case: 1146-6969 Control: 14199-41017	N/A	<0.05	1.2-3.6	Yes (Meta-analysis)	Yes	Uncertain risk allele					HFE c.845G>A (p.Cys282Tyr) has been associated with increased risk for hemochromatosis. This variant has been observed in multiple ethnic backgrounds with highest frequencies in individuals of European ancestry (5.7%, Genome Aggregation Database (gnomAD); rs1800562) and is present in ClinVar (ID: 9). A large meta-analysis has reported an odds ratio of 1.2 [95% CI 0.8-1.6] for developing liver dis…	Ellervik 2007
		c.[845G>A]; [187C>G]	p.[Cys282Tyr]; [His63Asp]	Compound heterozygous	g.[26093141G>A; 26091179C>G] (chr6)		rs1800562, rs1799945	Case: 1146-6969 Control: 14199-41017	N/A	<0.05	N/A	Yes (Meta-analysis)	Yes	Uncertain risk allele	N/A				HFE c.[187C>G];[845G>A] (p.[ His63Asp];[Cys282Tyr]) has been associated with increased risk for hemochromatosis. Both variants have been observed in multiple ethnic backgrounds with highest frequencies in individuals of European ancestry (14.4% and 5.8%, Genome Aggregation Database (gnomAD); rs1799945 and rs1800562) and is present in ClinVar (ID:10 and 9). The prevalence of p.[His63Asp];[Cys282Ty…	Ellervik 2007
KCNE1 (NM_000219.3)	Long QT syndrome	c.253G>A	p.Asp85Asn	Heterozygous	g.35821680C>T (chr21)	13479	rs1805128	Case: 100-317 Control: 100-837	N/A	<0.05	4.2-8.9	Yes (Case control studies)	Yes	Likely risk allele	N/A	Sudden cardiac death /ICD implantation Severity: Sudden Death Likelihood: 5-39% Chance Intervention Effectiveness: Moderately Effective Nature of Intervention: Moderate Risk Sudden cardiac death /Beta blockers Severity: Sudden Death Likelihood: 5-39% Chance Intervention Effectiveness: Ineffective/No Intervention (SCNA5); Moderately effective (KCNQ1, KCNH2) Nature of Intervention: Low Risk (https:…	Death rate of 0.5 - 2.0 per 1000 per year among those over age 20 with no history of syncope prior to age 20 and a QTc of less than 500ms (Rigatti 2915, PMID: 27584843)	Approximately 1 of 2534 live births (Schwartz 2000, PMID: 19841298)	KCNE1 c.253G>A (p.Asp85Asn) has been associated with increased risk for long QT syndrome. This variant has been observed in multiple ethnic backgrounds with highest frequencies in individuals of Ashkenazi Jewish ancestry (2.5%, Genome Aggregation Database (gnomAD); rs1805128) and is present in ClinVar (ID: 13479). Several studies have also reported an odds ratio of 4.2-8.9 for developing Long QT …	Kaab 2011, Gouas 2005, Nishio 2009
LRRK2 (NM_198578.3)	Parkinson's disease	c.6055G>A	p.Gly2019Ser	Heterozygous	g.40734202G>A (chr12)	1940	rs34637584	Case: 27363 Control: 29741	N/A	<0.05	14.98	Yes (Meta-analysis)	Yes	Established risk allele	N/A	N/A	Mortality rate: 8.8 per 100,000 males, 3.9 per 100,000 females (https://www.cdc.gov/mmwr/preview/mmwrhtml/mm6436a9.htm)	41 (40-49 years old), 107 (50-59 years old), 173 (55-64 years old), 428 (60-69 years old), 425 (65-74 years old), 1087 (70-79 years old), 1903 (older than 80) per 100,000 individuals in the general population worldwide (Pringsheim 2014, PMID:24976103)	LRRK2 c.6055G>A (p.Gly2019Ser) has been associated with increased risk for Parkinson's disease. This variant has been observed in multiple ethnic backgrounds with highest frequencies in individuals of Ashkenazi Jewish ancestry (0.86%, Genome Aggregation Database (gnomAD); rs6025) and is present in ClinVar (ID: 1940). A large meta-analysis has reported an odds ratio of 14.98 [95% CI 4.8-10] for de…	Wu 2012; Chen 2012
MC1R (NM_002386.3)	Melanoma	c.880G>C	p.Asp294His	Heterozygous	g.89986546G>C (chr16)	14307	rs1805009	Case: 4847 Control: 44680	N/A	<0.01	1.89	Yes (Meta-analysis)	Yes	Established risk allele	N/A	Melanoma / Annual full-body dermatology exam Severity: Possible death or Major Morbidity Likelihood: 5-39% Chance Intervention Effectiveness: Moderately Effective Nature of Intervention: Low Risk (https://search.clinicalgenome.org/kb/actionability)	5 year survival rate (all stages combined) is 92% between 2008-2014 (https://www.cancer.org/cancer/melanoma-skin-cancer/detection-diagnosis-staging/survival-rates-for-melanoma-skin-cancer-by-stage.html)	22.8 per 100,000 men and women per year; 1,222,023 individuals in the United States. (https://seer.cancer.gov/statfacts/html/melan.html)	MC1R c.880G>C (p.Asp294His) has been associated with increased risk for melanoma. This variant has been observed in multiple ethnic backgrounds with highest frequencies in individuals of European ancestry (1.64%, Genome Aggregation Database (gnomAD); rs1805009) and is present in ClinVar (ID: 14307). A large meta-analysis has reported an odds ratio of 1.89 [95% CI 4.8-10] for developing melanoma (…	Williams 2011; Beaumont 2007
MITF (NM_000248.3)	Melanoma	c.952G>A	p.Glu318Lys	Heterozygous	g.70014091G>A (chr3)	29792	rs149617956	Case: 271-3988 Control: 1659-4068	N/A	<0.05	1.7-5.5	Yes (Meta-analysis, case-control studies)	Yes	Established risk allele	N/A	Melanoma / Annual full-body dermatology exam Severity: Possible death or Major Morbidity Likelihood: 5-39% Chance Intervention Effectiveness: Moderately Effective Nature of Intervention: Low Risk (https://search.clinicalgenome.org/kb/actionability)	5 year survival rate (all stages combined) is 92% between 2008-2014 (https://www.cancer.org/cancer/melanoma-skin-cancer/detection-diagnosis-staging/survival-rates-for-melanoma-skin-cancer-by-stage.html)	22.8 per 100,000 men and women per year; 1,222,023 individuals in the United States. (https://seer.cancer.gov/statfacts/html/melan.html)	MITF c.952G>A (p.Glu318Lys variant, also referred to as Glu419Lys) in MITF has been associated with an increased risk of cutaneous melanoma. This variant has been observed in multiple ethnic backgrounds with highest frequencies in individuals of European ancestry (0.25%, Genome Aggregation Database (gnomAD); rs149617956) and is present in ClinVar (ID: 29792). Several large studies have reported a…	Yokoyama 2011; Bertolotto 2011; Berwick 2011; Castro-Vega 2016; Ghiorzo 2013; Potrony 2016; Grill 2013
MUC5B (NM_002458.2)	Idiopathic Pulmonary Fibrosis	c.-3133G>T	N/A	Heterozygous	g.1241221G>T (chr11)	30126	rs35705950	Case: 26-2859 Control: 21-6901	N/A	<0.001	3.7-6.3	Yes (Meta-analysis, case-control studies)	Yes	Established risk allele	N/A	N/A	Mortality rate: 7.57 per 100,000 cases between 1999-2003 (Hutchinson 2015, PMID: 25976683)	6.1 cases per 100,000 individuals per year in the United States (Raghu 2016, PMID: 27126689)	MUC5B c.-3133G>T has been associated with increased risk for idiopathic pulmonary fibrosis. This variant has been observed in multiple ethnic backgrounds with highest frequencies in individuals of Ashkenazi Jewish ancestry (16.2%, Genome Aggregation Database (gnomAD); rs35705950) and is present in ClinVar (ID: 30126). Several studies have reported an odds ratios between 3.7-8.3 for developing pul…	Borie 2013,Hunninghake 2013, Seibold 2013, Stock 2013, Lee 2015, Zhu 2015, Seibold 2011, Nakano 2016, Kaur 2017
PNPLA3 (NM_025225.2)	Non-alcoholic fatty liver disease	c.444C>G	p.Ile148Met	Homozygous	g.44324727C>G (chr22)	341932	rs738409	Case: 170-2651 Control: 762-$	N/A	< 0.000001	3.06-3.48	Yes (Meta-analysis, case-control studies)	Yes	Established risk allele	N/A	N/A	Cumulative mortality rate from all causes: 22.0% (Lazo 2011, PMID: 22102439)	10 to 46 percent in the United States, 6 to 35 percent worldwide (Williams 2011, PMID:20858492; Vernon 2011, PMID:21623852; Lazo 2013, PMID: 23703888)	PNPLA3 c.444C>G (p.Ile148Met) has been associated with increased risk for non-alcoholic fatty liver disease (NAFLD). This variant has been observed in multiple ethnic backgrounds with highest frequencies in individuals of Latino ancestry (55%, Genome Aggregation Database (gnomAD); rs738409) and is present in ClinVar (ID: 341932). A meta-analysis and an additional case-control study have reported …	Sookoian 2011; Oniki 2015; Smagris 2015; Bruschi 2017
PRNP (NM_000311.3)	Prion disease	c.628G>A	p.Val210Ile*	Homozygous	g.4680494G>A (chr20)	13403	rs74315407	Case: 1054 Control: 4795	N/A	<0.0001	>200	Large case-control study only	Yes	Established risk allele	N/A	N/A	492 deaths in 2016; age adjusted death rate 1.224 (https://www.cdc.gov/prions/cjd/occurrence-transmission.html) Mortality: 70% of patients within 1 year of onset (https://www.ncbi.nlm.nih.gov/books/NBK507860/).	Creutzfeldt-Jakob Disease, Classic (CJD); 1 to 1.5 cases per 1 million population per year in the United States (https://www.cdc.gov/prions/cjd/occurrence-transmission.html)	PRNP c.628G>A (p.Val210Ile; also known as V210I) has been associated with increased risk for transmissible neurodegenerative spongiform encephalopathies (“prion” disease). This variant is rare in the general population (0.002% of European (Non-Finnish) chromosomes; Genome Aggregation Database (gnomAD); rs74315407) but has been reported in individuals with sporadic and familial Creutzfeldt-Jacob d…	Mastrianni 2003, Minikel 2016
SERPINA1 (NM_001127701.1)	Chronic obstructive pulmonary disease	c.1096G>A	p.Glu366Lys	Homozygous (PiZZ)	g.94844947C>T (chr14)	17967	rs28929474	Case: 348 Control: 1435	N/A	<0.05	42.42	Yes (Case control studies)	Yes	Established risk allele	COPD Foundation Practice Guidelines (https://journal.copdfoundation.org/jcopdf/id/1115/The-Diagnosis-and-Management-of-Alpha-1-Antitrypsin-Deficiency-in-the-Adult)	Emphysema / A1AT augmentation therapy Severity: Possible death or Major Morbidity Likelihood: >40% Chance Intervention Effectiveness: Ineffective/No Intervention Nature of Intervention: Moderate Risk Liver disease / Limit alcohol consumption Severity: Possible death or Major Morbidity Likelihood: 5-39% Chance Intervention Effectiveness: Moderately Effective Nature of Intervention: Low Risk COPD /…	Mortality rate: 130.4 per 100,000 among adults aged 25 and over. Age-adjusted mortality rate: 118.0 per 100,000 standard population in 2014. (https://www.cdc.gov/nchs/products/databriefs/db256.htm)	COPD: 230 million or 13.6%among urban dwellers and 153.7 million or 9.7% among rural dwellers (Adeloye 2015, PMID: 26755942) AATD: 1 in 5,000-7,000 individuals in North America and one in 1,500-3,000 in Scandinavia (https://www.ncbi.nlm.nih.gov/books/NBK1519/)	SERPINA1 c.1096G>A (p.Glu366Lys, commonly known as Z allele or PiZZ and historically reported as p.Glu342Lys) has been associated with increased risk for chronic obstructive pulmonary disease (COPD). This variant has been observed in multiple ethnic backgrounds with highest frequencies in individuals of European non-Finnish ancestry (1.8%, Genome Aggregation Database (gnomAD); rs28929474) and is …	Topic 2012; Fregonese 2008
				Heterozygous (PiMZ)				Case: >500 Control: >1000	N/A	<0.05	2.31-3.54	Yes (Meta-analysis)	Yes	Established risk allele					SERPINA1 c.1096G>A (p.Glu366Lys, commonly known as Z allele or PiMZ) has been associated with increased risk for chronic obstructive pulmonary disease (COPD). This variant has been observed in multiple ethnic backgrounds with highest frequencies in individuals of European non-Finnish ancestry (1.8%, Genome Aggregation Database (gnomAD); rs28929474) and is present in ClinVar (ID: 17967). Large met…	Hersh 2004; Fregonese 2008
		c.[1096G>A]; [863A>T]	p.[Glu366Lys]; [Glu288Val]	Compound heterozygous (PiSZ)	g.[94844947C>T; 94847262T>A] (chr14)	N/A	N/A	Case: >1000 Control: >1000	N/A	<0.05	3.26	Yes (Meta-analysis)	Yes	Likely risk allele					SERPINA1 c.[1096G>A]; [863A>T] (p.[Glu366Lys]; [Glu288Val], commonly known PiSZ allele) has been associated with increased risk for chronic obstructive pulmonary disease (COPD). Both variants have been observed in multiple ethnic backgrounds with highest frequencies in individuals of European non-Finnish ancestry (1.8% and 3.7% Genome Aggregation Database (gnomAD); rs28929474 and rs17580) and is …	Dahl 2005; Fregonese 2008; Mahadeva 1999
		c.863A>T	p.Glu288Val	Heterozygous (PiMS)	g.94847262T>A (chr14)	17969	rs17580	Case: >500 Control: >1000	N/A	<0.05	1.19	Yes (Meta-analysis)	Yes	Uncertain risk allele					SERPINA1 c.863A>T (p.Glu288Val, commonly known S allele or PiMS and historically reported as p.Glu264Val) has been associated with increased risk for chronic obstructive pulmonary disease (COPD). This variant has been observed in multiple ethnic backgrounds with highest frequencies in individuals of European non-Finnish ancestry (3.7% Genome Aggregation Database (gnomAD); rs17580) and is present …	Dahl 2005; Fregonese 2008
SERPINC1 (NM_000488.3)	Venous thromboembolism	c.1246G>T	p.Ala416Ser	Heterozygous	g.173873176C>A (chr1)	18023	rs121909548	Case: 1001-1224 Control:1016-1649	N/A	<0.009	5.66-8.63	Yes (Case control studies)	Yes	Likely risk allele	N/A	N/A	10-30% mortality rate in month after diagnosis (https://www.cdc.gov/ncbddd/dvt/data.html; Beckman 2010, PMID: 20331949)	Annual rate for VTE is 48–66 per 100,000 in the general population (Evaluation of Genomic Applications in Practice and Prevention (EGAPP) Working Group Recommendations, PMID: 21150787)	SERPINC1 c.1246G>T (p.Ala416Ser, previously reported as p.Ala384Ser) has been associated with increased risk for venous thromboembolism (VTE). This variant has been observed in multiple ethnic backgrounds with highest frequencies in individuals of European ancestry (0.14%, Genome Aggregation Database (gnomAD); rs121909548) and is present in ClinVar (ID: 18023). Large case-control studies have rep…	Corral 2007; Roldan 2009; Mushunje 2003; Corral 2007
SPINK1 (NM_003122.3)	Pancreatitis	c.101A>G	p.Asn34Ser	Heterozygous	g.147207678T>C (chr5)	239507	rs17107315	Case:2421-6114 Control: 4857-12306	N/A	<0.0001	7.8-11	Yes (Meta-analysis, case-control studies)	Not supporting	Established risk allele	N/A	N/A	Case fatality rate is about 5% (Crockett, 2018, PMID: 29409760)	Approximately 45 per 100,000 individuals in the Unites States (Yadav 2011, PMID: 21946280)	SPINK1 c.101A>G (p.Asn34Ser) has been associated with increased risk for chronic pancreatitis. This variant has been observed in multiple ethnic backgrounds with highest frequencies in individuals of South Asian ancestry (2%, Genome Aggregation Database (gnomAD); rs17107315) and is present in ClinVar (ID: 239507). Several studies have reported an odds ratio of 7.8-11 for developing chronic pancre…	Liu 2017; Aoun 2008; Kuwata 2012; Kiraly 2007; Boulling 2007
TERT (NM_198253.2)	Acute myeloid leukemia	c.3184G>A	p.Ala1062Thr	Heterozygous	g.1254594C>T (chr5)	39121	rs35719940	Case:1594 Control:1110	N/A	<0.05	N/A	Only with a small size study	Not supporting	Uncertain risk allele	N/A	N/A	2.8 per 100,000 men and women per year (https://seer.cancer.gov/statfacts/html/amyl.html)	4.3 per 100,000 men and women per year (https://seer.cancer.gov/statfacts/html/amyl.html)	TERT c.3184G>A (p.Ala1062Thr) has been associated with increased risk for acute myeloid leukemia. This variant has been observed in multiple ethnic backgrounds with highest frequencies in individuals of non-Finnish European ancestry (2.1%, Genome Aggregation Database (gnomAD); rs35719940) and is present in ClinVar (ID: 39121). Several small studies implicate this variant is associated with a numb…	Tsakiri 2007; Alder 2008; Calado 2009; Aref 2014; Hills 2009; Calado 2011; Gramatges 2013; Zaug 2013; Zhang 2014; Hoffman 2017
TTR (NM_000371.3)	Transthyretin amyloidosis	c.424G>A	p.Val142Ile	Heterozygous	g.29178618G>A (chr18)	13426	rs76992529	Case: 112 Control: 3431	N/A	<0.05	1.47	Only replicated with same group	Yes	Uncertain risk allele	N/A	Sudden cardiac death / Implantable cardiac device Severity: Sudden Death Likelihood: <1% chance or unknown Intervention Effectiveness: Minimally Effective Nature of Intervention: Moderate Risk Severe visceral, neurological, or cardiac involvement / Liver transplant Severity: Possible death or Major Morbidity Likelihood: >40% Chance Intervention Effectiveness: Moderately Effective Nature of Interv…	4-year overall survival during 2003-2006 was 42% (Kumar 2011, PMID: 21193650)	1.6 percent among African-Americans, 0.42 percent in non-Hispanic whites, and 0.13 percent in Mexican Hispanics in all autopsied individuals (Buck 1989, PMID:2668942)	TTR c.424G>A (p.Val142Ile) has been associated with increased risk for amyloidosis and late onset congestive heart failure. This variant has been observed in multiple ethnic backgrounds with highest frequencies in individuals of African ancestry (1.6 % Genome Aggregation Database (gnomAD); rs76992529) and is present in ClinVar (ID: 13426). A small study has reported an odds ratio of 1.47 [95% CI …	Quarta 2015; Jiang 2001; Askansas 2003; Sekijima 2005
$: Meta-analyses that did not indicate total subject number in the case or control cohorts
